# Metagenome-assembled microbial genomes from Parkinson’s disease fecal samples

**DOI:** 10.1101/2023.02.27.526590

**Authors:** Ilhan Cem Duru, Alexandre Lecomte, Tânia Keiko Shishido, Pia Laine, Joni Suppula, Lars Paulin, Filip Scheperjans, Pedro A. B. Pereira, Petri Auvinen

## Abstract

The human gut microbiome composition has been linked to Parkinson’s disease (PD). However, knowledge of the gut microbiota on the genome level is still limited. Here we performed deep metagenomic sequencing and binning to build metagenome-assembled genomes (MAG) from 136 human fecal microbiomes (68 PD samples and 68 control samples). We constructed 952 non-redundant high-quality MAGs and compared them between PD and control groups. Among these MAGs, there were 22 different versions of *Collinsella* and *Prevotella* MAGs, indicating high variability of those genera in the human gut environment. Microdiversity analysis indicated that *Ruminococcus bromii* was statistically significantly (p < 0.002) more diverse on the strain level in the control samples compared to the PD samples. In addition, by clustering all genes and performing presence-absence analysis between groups, we identified several control-specific (p < 0.05) related genes, such as *speF* and Fe-S oxidoreductase. We also report detailed annotation of MAGs, including Clusters of Orthologous Genes (COG), Cas operon type, antiviral gene, prophage, and secondary metabolites biosynthetic gene clusters, which can be useful for providing a reference for future studies.
