## Supplementary material for "Metagenome-assembled microbial genomes from Parkinson’s disease fecal samples": All supplementary figures and tables: Supplemental_TableS10.xlsx

### Sheet: Nucleotide_level
Supplementary Table S10, Sheet 1. Nucleotide level clustered genes that we observed statistically significant difference in occurence between groups. The gene cluster name is under gene column. Statistical test was done using binomial test with Benjamini–Hochberg adjustment. Gene name and gene description is obtained by PANNZER2 gene annotation.
clustered with: mmseqs easy-cluster --cov-mode 1 -c 0.8 --min-seq-id 0.9
gene	p-adj	number present in parkinson (n=68)	number present in control (n=68)	Gene name	Gene description	Seen in	aa sequence	nucleotide sequence	cluster
C80-NODE_29955_length_1417_cov_5.307636_1	0.0155976	36	65	thiW	Energy coupling factor transporter S component ThiW	Ruminococcus / Blautia	YIKICQCVIPADFFAGFYLLPAQLIMSASADQIFISRRFIIMNTDRSKTLRMVMLAMMVAIGVVISPILRIEGMCPTAHLINIVCSVLLGPWYSLLCATLIGIIRMMFMGIPPLALTGAVFGAFLSGVFYRASHGKIICAVIGEIFGTGIIGSLVSYPVMAFLMGRSGLNAFFYTPMFLAATCMGGTIAYFFLKALSHAGMLAKFQQSLGAKVYDRKSDKSQTIDQSSTAADSLHH*	TATATTAAAATCTGCCAGTGTGTTATTCCGGCAGATTTTTTTGCAGGATTTTATCTGCTTCCTGCACAACTGATAATGTCTGCTTCGGCAGACCAAATCTTCATTTCAAGGAGGTTCATTATTATGAACACAGACAGATCAAAAACACTCAGAATGGTCATGCTCGCCATGATGGTTGCCATCGGCGTTGTCATCTCACCCATTCTGAGAATCGAGGGTATGTGCCCTACTGCACACCTGATAAACATCGTCTGTTCCGTACTTCTGGGACCGTGGTATTCATTGCTTTGTGCCACTCTCATCGGAATCATCCGAATGATGTTTATGGGTATCCCGCCACTTGCACTGACAGGTGCCGTATTCGGCGCATTTTTATCAGGCGTTTTCTACCGCGCTTCT…	cluster1
C1-NODE_6045_length_10528_cov_5.897355_6	0.0215816	34	63	-	Histidine kinase	Ruminococcus / Blautia	MTGNGKTDKKFHTLQHQISVVFICLLLLSIFTITLINGLFLEKYYVSKKVEVLEEAKEVLSQMNLDDILQYDTDIEEDKKGATDEISDEIERSSSRNNLTWIIVNEENSGYYYWGENNMAKMLRSKLFGYINNLDQDMQHSRVLKKTDTCTMWQVHDRFAGMEYVECWGQFDNGYYFLIRSPLESIKESASISNSFYFIVGIIIIVVSGIVILVMTNRITRPISELTKLSEKMSDLDFDARYQSRAGNEIDVLGDNFNKMSRKLESTISELKSANNKLQKDIEDKIKIDEMRKEFLDNVSHELKTPIALIQGYAEGLNENISDDPESREFYCEVIMDEASKMNKLVKNLLTLNQLESGKDAPVMERFDIVSLIRGVLGSMHIMIEQKEATVIFEETEPV…	ATGACAGGAAACGGAAAAACAGATAAAAAATTTCATACTCTGCAACATCAGATTTCAGTAGTGTTTATATGTCTGTTACTGCTTTCGATCTTTACCATTACTCTGATCAATGGTCTTTTTCTTGAAAAATATTATGTATCCAAAAAAGTAGAAGTGCTGGAGGAGGCAAAAGAAGTGTTGTCTCAGATGAATCTGGATGACATCCTGCAGTATGATACAGATATAGAAGAGGACAAAAAAGGGGCAACAGATGAGATTTCGGATGAGATTGAGAGGAGCAGTTCCAGAAATAACCTTACCTGGATCATAGTAAATGAGGAAAACAGCGGTTATTATTACTGGGGAGAGAATAATATGGCAAAGATGCTCCGCAGTAAGCTGTTTGGGTATATTAATAAT…	cluster2
C142-NODE_95313_length_786_cov_1.731874_1	0.0215816	5	34	-	Uncharacterized protein	Clostridiaceae bacterium	HSIVFIYRGGIEKMARPKRAVTTAKAAVAKTAEPKTTEVKAAEVKEVKAEEKKVVEEKAAAKTTAKKTTRKPACKVSTCVELNGLSVSVAEVEAAVKKAVKASGAEATDVKIYINAAEQAAYYTVDGAGDATNKVDLKTL*	CATAGCATCGTGTTTATTTATCGAGGAGGAATTGAAAAAATGGCAAGACCAAAAAGAGCTGTCACTACCGCTAAAGCTGCTGTTGCAAAAACTGCAGAGCCGAAAACTACCGAAGTGAAAGCTGCAGAAGTAAAAGAAGTTAAAGCTGAAGAGAAGAAAGTAGTTGAAGAAAAAGCTGCTGCTAAGACAACTGCTAAAAAGACTACCCGAAAACCAGCTTGTAAAGTATCTACCTGTGTAGAGCTGAATGGTTTAAGTGTTTCTGTTGCGGAAGTGGAAGCTGCTGTTAAAAAAGCAGTGAAAGCAAGCGGTGCTGAAGCTACTGATGTAAAGATCTATATCAACGCTGCTGAGCAGGCTGCATACTACACCGTGGATGGTGCCGGAGATGCTACCAAT…	cluster3
C114-NODE_3006_length_16732_cov_14.552437_7	0.0215816	40	66	amt	Ammonia transporter	Ruminococcus / Blautia	MEFSAVNTIWVLVGAALVFFMQAGFAMVETGFTRAKNAGNIIMKNLMDFCIGTPVFWLVGFGLMFGAGNGFIGKIGGIATEAHYGSGMLPDGVPFWAFLIFQTVFCATSATIVSGAMAERTKFLSYCIYSLMISLVVYPVSGHWIWGGGFISQMGFHDFAGSCAVHMVGGVAALIGAIILGPRIGKYTKDGKSKAIPGHNLTVGALGVFILWFCWFGFNGASTVSMEGDAIVSAGKIFVTTNLSAAVATVTVMIITWVRYKKPDVSMSLNGSLAGLVAITAGCDTVSPTSAAIIGIASGFIVVFGIEFIDKVLKIDDPVGAVGVHGLNGAFGTLAVGLFSDGSGTDWKGLLTGGGFHGFGVQFTGMIITIAWVVVTMTIIFQVIKHTIGLRVSAEEEIA…	ATGGAATTTTCCGCAGTAAACACAATATGGGTGCTGGTCGGCGCCGCGCTGGTCTTCTTTATGCAGGCCGGATTCGCAATGGTAGAAACAGGCTTCACACGAGCCAAAAACGCAGGTAACATTATTATGAAAAACCTGATGGACTTCTGTATCGGAACCCCGGTCTTCTGGCTGGTCGGCTTCGGTCTGATGTTTGGTGCAGGTAATGGATTTATCGGAAAGATCGGTGGTATTGCCACAGAAGCACACTATGGTTCAGGAATGCTTCCTGACGGAGTTCCTTTCTGGGCATTCTTAATCTTCCAGACAGTATTCTGTGCAACATCCGCAACAATTGTTTCCGGTGCAATGGCAGAACGTACCAAGTTCCTTTCCTATTGCATCTACAGCCTTATGATC…	cluster4
C146-NODE_7078_length_8714_cov_6.038573_2	0.0229242	10	41	-	Uncharacterized protein	Ruminococcus / Blautia	MREKFHGVPMLPFGILAGFAEEREIRLTELAEEGFRFRTAEKTEEPGKFRLCFYNSLAGGYREMELTDFEMEEEEHTSFFYMYVVYTESETYRKEVRRLIGQYSRYIRLKLMEDDGELAKALTGYPAEKDLVEACSLEEQKRRWFSELPVDGVFPEFPSLALELDRPELYRKYLSMEIGEFSAWYWPSNGLGEYPLARRTPDRLYIGNSFCHLLFPEKSQLFALLEKASREGLSVTLSFSYIRDFLLESTEELLDELSAWCGQKERWLELLVNDWGLAELLRKKRSPYLEPVLGPLLNKRKKDPRLAWKTGSLESLAENSLNADFYREFLAEELGIRRYEWEACGYPMKLPPGNHSLHLPFYQTNTSQFCPLAAGVLRKDRGKQKLPENCPHFCESYTY…	ATGAGAGAAAAATTTCACGGGGTTCCTATGCTGCCCTTCGGGATTTTGGCTGGTTTTGCGGAAGAGCGGGAGATTCGGCTCACGGAGCTGGCGGAGGAGGGCTTTCGCTTCCGGACGGCAGAAAAAACAGAGGAGCCGGGCAAATTCCGGCTCTGTTTTTATAACAGTTTGGCGGGCGGCTACCGGGAGATGGAGCTTACCGATTTTGAGATGGAAGAGGAAGAACATACGAGTTTCTTTTATATGTATGTGGTTTATACAGAGTCAGAAACTTATCGAAAAGAGGTGCGCCGCCTCATCGGACAGTACAGCCGTTACATCCGTCTGAAGCTTATGGAAGATGACGGGGAGCTTGCGAAGGCGCTGACCGGTTATCCGGCGGAAAAAGATTTGGTGGAG…	cluster5
P10old-NODE_5322_length_12032_cov_4.981798_11	0.0229242	46	68	hcp	Hydroxylamine reductase	Ruminococcus / Blautia	MDKKMFCFQCEQTVGCTGCTGNAGVCGKKADTAKLQDELTGALIGLARAVDGAETISKRTGQVIIEGLFTTVTNVSFDNTAIEKTIRKVRAEKERLVPDCGRCQSPCGKTDEYDMQQLWNANEDIRSLKSLILFGIRGMAAYAYHANVLNFEDAEVNRFFCEALFKIGYEESMEALLPTVLKVGEINLKCMALLDKANTETYGTPEPTEVTLTIEKGPFIVVTGHDLKDLQLLLEQTEGKGINIYTHGEMLPAHAYPLLKKFSHLKGHFGTAWQNQQKEFDHLPAPILYTTNCLMPPKNSYADRVFTTEVVAFPGAVHIDEKKDFTPVIEKALELGGYKEDQLLTGINGGTKVTTGFGHAAILSHANTVVEAVKSGAIRHFFLVAGCDGAKPGRNYYTE…	ATGGATAAAAAAATGTTTTGCTTTCAGTGTGAACAAACAGTCGGATGTACCGGCTGTACAGGAAATGCTGGTGTCTGTGGAAAAAAGGCGGATACAGCTAAATTACAGGATGAACTGACAGGTGCGTTGATCGGTCTTGCAAGAGCCGTCGATGGCGCAGAAACTATTTCTAAAAGAACCGGACAGGTCATAATTGAAGGACTATTTACCACAGTTACAAATGTGAGCTTTGATAATACAGCTATCGAAAAAACGATACGAAAAGTCAGAGCTGAAAAAGAACGACTGGTTCCTGACTGCGGCAGATGTCAGTCACCGTGCGGTAAAACAGACGAATACGACATGCAGCAGCTGTGGAATGCCAACGAAGATATTCGTTCCTTGAAGTCTCTGATTCTT…	cluster9
C1-NODE_10082_length_6147_cov_4.569928_1	0.0325332	32	61	prpC	Citrate synthase	Ruminococcus / Blautia	MAGFKTKVTPEIENLTEVCKEHTSLDLSLYAKYDVKRGLRDINGKGVLAGLTQVSNVKATKIVDGKEVPCAGSLSYRGYDIKDLTRGFIEDDRYGFEEVTYLLLFGSLPDKKQLADFTQLLANQRSLPTNFVRDVIMKAPSKDIMNGLSRSVLTLYSYDTNPDDTSLPNVLRQCLNLISVFPLLSVYGYQAYNHYIKDKSLYIHNPKKELTTAENILRMLRPDKKYSHLEAKILDIALILHMEHGGGNNSTFTTHVVSSSGTDTYSAIAAALGSLKGPKHGGANIKVVRMFDDMKKEVKDWKDEDEVRTYLKRLLHKEAFDRKGLIYGMGHAIYSVSDPRAEVFKAYVETLAREKGRMKDYALYSMVERLAPEVIAEERRIYKGVSANVDFYSGFVYSM…	ATGGCGGGATTTAAAACCAAAGTAACACCTGAAATTGAAAATCTGACGGAGGTTTGCAAGGAACATACAAGTCTGGATCTTTCTCTGTATGCAAAATATGATGTGAAGAGAGGTCTTCGTGATATTAATGGAAAAGGGGTTCTTGCAGGCCTGACTCAGGTTTCTAATGTGAAAGCCACAAAGATCGTTGATGGCAAAGAAGTTCCATGTGCTGGAAGTCTTTCCTACAGAGGATATGATATCAAAGATCTTACCAGAGGATTTATCGAAGATGACAGATATGGATTTGAAGAAGTTACCTATCTTTTATTATTTGGCAGTCTTCCAGATAAGAAACAGCTTGCAGATTTTACACAGCTTCTGGCAAATCAGCGGTCACTTCCTACAAATTTTGTGCGT…	cluster6
C114-NODE_2599_length_19611_cov_23.572970_2	0.0373941	47	68	fhs	Formate--tetrahydrofolate ligase	Ruminococcus / Blautia	MGFKSDIEIAQECEMLPITQIAEKAGIDDKYLEQYGKYKAKIDYNLLKESDKKDGKLILVTAINPTPAGEGKTTTTVGLADGMQRLGKSVMVALREPSLGPVFGVKGGAAGGGYAQVVPMEDINLHFTGDFHAIGAANNLLAAMIDNHIFQGNALNIDPRKITWRRCVDMNDRQLRNVVDGLGGKTNGMPREDGYDITVASEIMAVLCLASDIKDLKERLSKIIIGYTYGKVSEQKPVTAGDLHAEGAMTALLKDALKPNLVQTLEHVPAIVHGGPFANIAHGCNSVTATKMAMKLADYAITEAGFGADLGAEKFLDIKCRMAGLKPSAVVIVATVRALKYNGGVAKADLNNENLEALEKGIPNLLKHVSNIKNVYKLPCVVAINAFPTDTKAELDFVE…	ATGGGATTTAAATCAGACATTGAAATTGCACAGGAATGCGAGATGCTTCCAATTACTCAGATCGCAGAGAAAGCAGGTATTGACGACAAATATCTGGAGCAGTACGGAAAATACAAAGCAAAAATCGACTACAATCTTCTGAAAGAAAGTGATAAGAAGGATGGAAAATTAATCCTCGTTACAGCTATCAACCCAACTCCAGCAGGAGAAGGTAAAACTACTACTACTGTAGGTCTTGCAGATGGTATGCAGAGACTTGGCAAGAGTGTTATGGTAGCTCTTCGTGAGCCATCCTTAGGACCGGTATTCGGTGTAAAAGGTGGTGCAGCAGGCGGCGGATATGCACAGGTTGTTCCTATGGAAGATATTAACCTTCACTTCACAGGTGACTTCCATGCC…	cluster8
C114-NODE_4883_length_10425_cov_19.877242_7	0.0373941	47	68	-	Fusaric acid resistance protein-like	Ruminococcus / Blautia	MTFYQELQLSSTGSKQLIRSTTDPKEKRRHILIYNFKVYLVMAFCVAVVSMYSKLTGSSNSVVGVTVLLAVLVLRQADFGIRTTHGLLSIAGIFGILMAGPRLANIVPPLAAFAVNAVCILLLMILGCHNVIMYNHSTFVLGYLLLLGYDVTGKEYTFRVIGLLVGMVICMIVFYKNQRNRAYRRTFLDLFREFDLKSARSRWYVKLTLIVSSAMLFMNLLGLPRAMWAGIACMSVCLPFTEDCIPRSVSRGMFNVVGCLLFIVLYLVLPKSMYPYIGMIGGIGVGYSAGYPWQTAFNTFGALSIAAGIFGMPAAIALRIGANVLGAAYTVICNKVTDKVAEYIGTNKCAENLS*	ATGACATTTTATCAGGAATTACAATTGAGTTCGACCGGCTCCAAGCAGCTGATCAGAAGCACCACAGACCCAAAAGAGAAAAGACGACACATTTTAATCTATAATTTTAAAGTGTATCTGGTTATGGCTTTTTGCGTAGCAGTGGTGAGCATGTACAGCAAGCTTACAGGAAGCAGCAACAGTGTAGTTGGTGTTACTGTTCTGCTGGCAGTGCTTGTGCTACGGCAGGCAGATTTCGGGATCAGGACAACACATGGACTGCTTTCCATTGCAGGGATCTTCGGTATTCTTATGGCAGGACCCCGTCTGGCAAATATAGTGCCTCCGTTAGCCGCGTTTGCAGTGAATGCTGTGTGTATTTTACTGCTGATGATACTGGGCTGTCATAATGTGATCATG…	cluster7
C1-NODE_5362_length_11958_cov_5.408300_7	0.0443699	36	63	--	Na+/H+ antiporter NhaC family protein	Ruminococcus / Blautia	MKSNIKRLSLCLSALMLLILASPLTVLAAEEEVAASAKFYGTFWSLVPPLVAIALALITKEVYSSLFVGILVGALFYSNFNFEGTILHIFEGGMISVLTDSYNMGILIFLVILGTMVCLMNRAGGSAAFGRWAGKRIKSRVGAELSTIILGILIFIDDYFNCLTVGSVMRPVTDKHNVSRAKLAYLIDATAAPVCIIAPISSWAAAVSGFVEGEDGITLFVHAIPYNFYALLTIFMMVAMVLMKVEFGTMGVHETNALKGDIYTTPARPYANAAEDEKSNPRGKVIDLLIPIVSLVICCVIGMIYTGGFFSGTDFVTAFSQSDASVGLVLGSFFGLVITIVLYLIRRVMNFRDCMACIPDGFKAMVPAILILTFAWTLKAMTDSLGASVFVSAIVKSSA…	ATGAAAAGTAACATAAAAAGACTTTCACTCTGCCTTTCAGCACTGATGCTGCTGATACTGGCAAGTCCGCTGACTGTACTTGCAGCAGAGGAAGAGGTGGCTGCATCTGCGAAATTTTACGGCACATTCTGGTCGTTGGTTCCGCCGCTTGTTGCCATTGCACTGGCACTGATCACCAAAGAAGTATACAGTTCACTGTTTGTAGGAATACTGGTTGGTGCACTGTTCTACTCTAATTTTAATTTCGAAGGAACAATCCTTCATATTTTTGAAGGCGGAATGATCAGCGTTCTGACAGATTCTTATAATATGGGTATCCTGATCTTCCTTGTTATTCTGGGAACCATGGTATGCCTGATGAACAGGGCAGGCGGTTCCGCAGCATTCGGACGCTGGGCC…	cluster8
C54-NODE_30335_length_2671_cov_5.101300_2	0.0443699	38	64	rnhA	Reverse transcriptase-like protein	Ruminococcus / Blautia	MWGKILIVQEDFMAKKKIYAVRKGHKTGLFATWAECQKAVSGYSGAEFRGFTEKEEALAFLNMETTGNVSGDKAKEAAGIVEVPENMVIAYVDGSFEKSIGRYAFGCVILTPDGQEIRKSGSGSDSAGVAIRNVAGEMLGSMTAVNWAIENKYPAVEIRYDYEGVEKWVTGVWRAKTPLTSKYAAHMQEAGKKVKISFCKIAAHTGNHYNEEADQLAKSALLKMDEEVRI*	ATGTGGGGCAAAATATTGATTGTTCAGGAGGATTTTATGGCAAAGAAGAAAATATATGCAGTACGCAAGGGACATAAAACAGGACTTTTTGCTACATGGGCGGAGTGCCAGAAGGCAGTAAGCGGATATTCAGGAGCTGAGTTTCGGGGATTTACAGAGAAAGAGGAGGCATTGGCTTTTCTGAACATGGAGACAACAGGAAATGTATCCGGTGATAAAGCAAAAGAGGCGGCAGGAATCGTGGAAGTACCTGAAAATATGGTCATTGCTTATGTAGATGGAAGTTTCGAGAAAAGTATTGGCAGATATGCCTTTGGTTGTGTGATCCTTACACCGGATGGACAGGAAATCCGTAAATCCGGCAGCGGCAGTGATTCTGCAGGAGTCGCGATCCGAAAT…	cluster9
C1-NODE_337_length_91243_cov_8.075624_5	0.0443699	40	65	--	Glycosyltransferase	Ruminococcus / Blautia	MTHKEKYNDTATVDVIIPAYRPGREFGELLHRLEEQEYRPRRILVMNTGEQYWNREWEKCPILEVHHLEQKDFDHGGTRRRAAELSNADIMIFMTQDALPADRKVIGNLVCAVSENPGAGAAYARQLPRADCRFLERYTRSFNYPEQSSVKSLADIDKYGIKTYFCSNVCAAYDKGIYLKTGGFTERAIFNEDMICAGTMIQKGYSVVYAADARVYHSHNYSGRQQFHRNFDLGVSQAEHPEIFEGVPSEGEGIRLVKRSLGYLIRTGHFWLIPQLIWQSGMKYAGYFLGKRYRKLPRKVVLACTMSPYYWNRK*	ATGACGCATAAGGAAAAATATAATGACACTGCGACAGTTGATGTAATCATTCCTGCCTATCGTCCCGGCAGAGAATTTGGAGAACTGCTGCACAGGCTGGAAGAACAGGAATACCGTCCTCGCAGGATTCTGGTTATGAATACGGGAGAGCAGTACTGGAACAGAGAATGGGAGAAATGTCCGATCCTTGAGGTTCATCACCTGGAACAGAAGGATTTTGATCATGGCGGAACCAGAAGAAGGGCAGCAGAACTTTCGAATGCAGATATTATGATCTTTATGACACAGGATGCTCTCCCTGCTGACAGAAAAGTAATTGGAAATCTTGTCTGTGCTGTCAGTGAAAATCCGGGTGCAGGAGCAGCCTATGCAAGACAATTACCCAGGGCAGACTGTCGC…	cluster10
C1-NODE_1606_length_35035_cov_7.044225_18	0.0443699	29	58	dfrA	Dihydrofolate reductase	Ruminococcus / Blautia	MNVIVAADKNWGIGKNNQLLVSIPADMKMFREETSGKVVVMGRKTLESFPNGLPLKNRINIVITSNKEYEVKGAIIVHSIEEALEEIKKYPAEDVYCIGGDSIYAQMLPYCDVAHVTKIDFAYEADSHFPNLDEDDEWEITGESDEQTYFDLEYQFVKYERKK*	ATGAATGTTATCGTAGCAGCAGATAAAAACTGGGGAATCGGCAAGAACAACCAGCTTCTGGTAAGTATTCCGGCAGATATGAAGATGTTTCGTGAGGAAACAAGTGGAAAAGTAGTAGTGATGGGAAGAAAAACTCTGGAAAGTTTTCCAAACGGACTTCCGCTTAAAAACAGGATCAATATTGTGATCACATCCAATAAAGAATATGAGGTAAAGGGTGCGATCATAGTACACAGTATTGAAGAAGCACTGGAAGAGATAAAGAAATATCCGGCAGAAGATGTTTACTGTATAGGTGGTGACAGCATTTATGCGCAGATGCTTCCGTACTGTGATGTAGCTCATGTGACAAAGATTGACTTTGCATATGAAGCAGACAGTCATTTCCCAAATCTGGAT…	cluster11
C40-NODE_41423_length_2207_cov_57.594331_3	0.0443699	10	39	--	Uncharacterized protein	Bacteroides uniformis	HMLRYQLKNTIYTPAMAAAILVQCFFMMVGLYPKANADMVYNLQQSMTLGYGWLFISVTSVVPLCFFLHFGGRRQEIYMAVSRSTYRTYVRASALNAVLSGMAVAVGACLLFTIICGIWSSDMTPFFGVGMGAQEDGVWGWLTKHPELRYAAMCGIYMIQGGLWPMVSLSCFGFTENTYMSVAIPFTLRTILNYLAQMLELTMLSPVMTRLISTSAAQLPWGGFIYLLGYVVLVWCVCIGSWVLRLRREVRGG*	CATATGCTTCGCTATCAATTAAAAAACACGATCTATACGCCTGCTATGGCTGCTGCTATACTTGTTCAGTGCTTCTTTATGATGGTAGGACTATATCCAAAGGCGAACGCTGATATGGTATATAATTTGCAGCAATCAATGACACTGGGCTATGGATGGCTGTTTATCTCAGTCACATCAGTTGTGCCGCTTTGCTTTTTCCTTCACTTCGGCGGCAGACGGCAGGAGATTTATATGGCTGTTTCCCGCAGCACTTACCGTACCTATGTAAGAGCATCTGCACTGAACGCGGTTCTTTCTGGTATGGCGGTAGCCGTTGGCGCATGCCTGCTTTTTACAATCATCTGCGGTATATGGAGTAGTGATATGACACCTTTCTTTGGAGTGGGGATGGGCGCA…	cluster12
C103-NODE_48231_length_835_cov_1.489744_1	0.0443699	35	62	yadH	Transport permease protein	Ruminococcus / Blautia	GEKCMGIITILWEKWVEFRRDFYKITLAAMIAPLMYLIVFGMGIQTTSHGQPYLNFLIPGVVSLTTMNGSFNAIAQNLNVQRLYEKAFDQVMISPTPLWQFIAGQIIGGSLRGLYAGGIILLLTAPIETGLIFNGWSFLVMFLNGAVFSAIGVVVSFLAKNHADVPRFSNYIIMPMAYLCNTFFSTEKLPGFVGKFVSALPLSQTSHLMRSISSGEAVNYTGIGILLLYLLVFTVAASWFIYKKKNL*	GGAGAAAAATGTATGGGAATTATAACAATATTATGGGAGAAGTGGGTAGAATTCCGCCGGGACTTCTATAAGATCACGCTGGCGGCAATGATCGCACCGCTAATGTATCTGATCGTATTCGGAATGGGAATCCAGACCACTTCTCATGGACAGCCATACCTGAATTTTCTGATTCCGGGTGTGGTATCACTGACAACTATGAACGGAAGCTTCAACGCCATTGCGCAGAACCTAAACGTACAGAGACTGTATGAGAAGGCTTTTGATCAGGTGATGATCTCCCCCACACCATTATGGCAGTTTATTGCCGGACAGATCATCGGGGGAAGTCTGCGTGGTCTGTATGCAGGAGGAATCATACTGCTTCTTACAGCACCTATTGAGACAGGACTGATCTTC…	cluster13
P60-NODE_103576_length_669_cov_4.418567_1	0.0443699	35	62	spoVT	Stage V sporulation protein T	Ruminococcus / Blautia	KEKQEEEKCMKATGIVRRIDDLGRVVIPKEIRKTLRIKEGTPLEIFTDREGEIILKKYSPIGELNVFAKEYAEALAQSSGMVACITDHDQVVAAAGQGSREYVGKPISKALEDAITERSSVFANGNDRSRIPVTQEQREPLYSQIMQPIISAGDTIGSVLLLGKNERDVMGESEKMLIRTASGFLGRQMEQ*	AAGGAAAAACAGGAGGAAGAAAAGTGCATGAAAGCGACAGGAATTGTTCGGCGCATAGATGATCTGGGGCGTGTGGTCATTCCTAAGGAGATCAGAAAAACGCTGCGGATAAAAGAGGGGACACCACTGGAGATTTTTACTGACCGGGAGGGGGAGATTATTCTGAAAAAGTATTCCCCTATCGGAGAACTGAATGTTTTTGCAAAGGAATATGCAGAGGCGCTGGCGCAGTCAAGCGGGATGGTAGCGTGTATTACAGATCACGATCAGGTGGTGGCTGCTGCGGGACAGGGAAGCAGGGAATATGTGGGAAAACCTATCAGCAAAGCTCTGGAAGATGCAATTACGGAGAGAAGCTCTGTGTTTGCCAACGGAAATGACAGAAGCAGGATACCTGTG…	cluster14
P18-NODE_21459_length_1902_cov_3.972388_1	0.0443699	21	51	--	Small, acid-soluble spore protein, alpha/beta type	Clostridium sp.	CNKKRHPDKRKFEGAHAKKEASVMSSSNNTNKTNVPEAKEAMNRFKMEVANEIGVPLSEGYNGNLTSAQAGSVGGYMVKKMIEEQEKKMAGK*	TGTAACAAAAAGAGACACCCGGACAAACGAAAGTTTGAAGGGGCACACGCAAAAAAGGAGGCGTCTGTTATGTCTAGTTCCAACAACACTAACAAAACCAATGTACCGGAAGCCAAGGAAGCGATGAACCGCTTTAAGATGGAGGTTGCCAATGAGATTGGCGTTCCGTTAAGCGAGGGCTACAATGGTAACCTGACCTCCGCACAGGCTGGTTCCGTCGGCGGCTATATGGTCAAAAAGATGATTGAGGAACAGGAAAAAAAGATGGCTGGTAAATAA	cluster15
P60-NODE_27245_length_2038_cov_2.006556_2	0.0443699	28	57	--	Threonine/serine exporter family protein	Ruminococcus / Blautia	MPQEVIKKNHMDVAWHEYTDENGENVPVVDSSIAEKASVIGRVGIMFLSCGTGAWRVRSSMNTLAEALGITCTADIGLMSIEYTCYDGENGFTQSLCLTNTGVNTLKLNRLEHFIRNFEKEGKHMSGEQLHTFLDNIEKTHGLYSPPALGLAAAIACCGFTFLLGGGPIEMFCAFVGAGIGNYLRCKLTKHHFTLFLCIVSSVSLACFAYAGLLKLGEILFGISVQHEAGYICAMLFIIPGFPFITSGIDLAKLDMRSGIERLTYALIVILVATMSAWIMALILHLKPVDFIKFSLSTEQWILFRLLASFCGVFGFSIMFNSPVRLAVAAAGIGAAANTLRLELVDLANIPPAAAAFIGALTAGLLASLLKNKVGYPRISVTVPSIVIMVPGLYLYRGF…	ATGCCGCAGGAAGTGATTAAAAAGAACCATATGGATGTTGCCTGGCATGAGTATACAGATGAAAATGGGGAAAATGTACCAGTTGTAGATTCCAGCATCGCAGAGAAAGCATCCGTTATCGGACGTGTGGGGATTATGTTTCTCTCATGCGGTACCGGAGCATGGAGAGTGAGAAGTTCCATGAATACACTGGCAGAAGCACTTGGCATTACGTGTACGGCGGATATTGGTCTGATGTCCATTGAATATACATGTTATGACGGAGAAAATGGTTTTACCCAGTCGTTGTGCCTGACTAATACAGGCGTAAATACTTTGAAGTTAAATCGTCTGGAACACTTTATCCGAAACTTTGAAAAAGAAGGAAAACATATGTCAGGAGAACAGCTGCATACATTT…	cluster16
C86-NODE_22055_length_2465_cov_2.034025_1	0.0443699	27	56	--	Pyridoxal phosphate homeostasis protein	Clostridium sp.	RIGWPDRISVMIFPKYRDKEGVSHMVQEQLEEVRQNIRNACERSGRKVEDVTLIAVSKTKPVPMLQEAYDAGARDFGENKVQEILEKEPQLPSDIRWHMIGHLQKNKVRQVIDKAVLIHSVAEQIEKEAVKRDLDVSILLEVNVAGEESKFGFAPEEVEEAAREIAKYPHVHIQGLMTIAPFVENSEENRGVFKKLYELYVDMKRKNIDNVTMNVLSMGMTRDYQTASEEGATMVRVGTCIFLTRAKIGEK*	CGTATCGGATGGCCAGATCGTATATCAGTAATGATATTTCCAAAATATAGAGATAAGGAAGGTGTATCACATATGGTTCAGGAACAGTTAGAAGAAGTACGTCAGAATATACGGAACGCCTGCGAGCGGAGCGGACGGAAGGTGGAGGATGTCACGCTGATCGCGGTCAGTAAGACAAAACCGGTGCCGATGCTTCAAGAGGCATATGATGCCGGCGCCAGAGATTTCGGCGAAAACAAGGTGCAGGAGATTCTGGAGAAGGAACCGCAGCTGCCGTCTGATATCCGTTGGCATATGATTGGACATTTACAGAAAAATAAAGTCCGTCAGGTAATTGACAAGGCAGTTCTGATTCACTCCGTCGCAGAGCAGATCGAAAAAGAAGCGGTCAAACGTGAT…	cluster17
C1-NODE_2675_length_23100_cov_7.142721_15	0.0443699	43	66	rqcH	Rqc2 homolog RqcH	Ruminococcus / Blautia	MAFDGITIAAMVKELHLNLDGGRFNKIAQPEADELLITGKGANGQCRLLLSASASLPLIYFTSKNKPSPMTAPNFCMLLRKHIGSARVSDIRQPGMERVVMFELEHLNELGDPCKKVLIMELMGKHSNIIFCDDKGMILDSIKHVSSHMSSVREVLPGREYFIPKTQDKLDPLTVSEEEFYDVVCRKPCNVSRAVYSSLTGISPVVAEEICFRASIDGSDAAQSLDEAARVHLYHTFRRLMDQVVEGDFSPNIVYRGEEPVEYGVFAFQQYGPEYHSVEFDSVSQMLETYYATKNTLTRIHQKSSDLRRIVQTALERNRKKLSLQEKQMKDTAKKEKYKVYGELINTYGYGLEDGCKSFKALNYYTNEEITIPLDPTMTPAENSKKYFDKYGKLKRTEE…	ATGGCTTTTGATGGGATTACGATTGCGGCTATGGTGAAGGAGCTGCATTTGAATTTGGATGGAGGACGGTTTAATAAGATTGCTCAGCCGGAGGCGGATGAGCTTTTGATTACGGGGAAGGGGGCGAATGGGCAGTGCAGGCTGCTGCTTTCGGCTAGTGCTTCTCTTCCGCTGATTTATTTTACTTCCAAGAATAAGCCCAGCCCTATGACTGCGCCTAATTTCTGTATGCTGCTGCGTAAGCATATTGGAAGTGCGAGGGTTTCGGATATCAGGCAGCCGGGGATGGAGCGTGTGGTGATGTTTGAGCTGGAGCATCTGAATGAGCTGGGAGATCCCTGTAAGAAGGTTCTTATCATGGAGCTGATGGGCAAGCACAGTAATATTATTTTCTGTGAT…	cluster18
P116-NODE_134236_length_433_cov_3.608466_2	0.0443699	9	37	yabP	Sporulation protein YabP	Clostridiales bacterium	RTIRMVKMGTVEDHTQAKGAHKLTLSNRRTAGITGVSDVISFDISEVLLETDMGMLKIQGADLHVNRLTLEKGEIDLEGRIDSIQYSEVSDFKKGGETLLNRLFR*	AGGACCATCCGTATGGTAAAGATGGGAACTGTGGAAGATCACACACAGGCAAAAGGAGCGCACAAGCTGACGCTTTCGAATCGGCGGACAGCTGGTATCACTGGTGTGTCGGACGTGATCTCTTTTGATATATCGGAAGTGCTGTTGGAGACAGATATGGGCATGCTCAAGATCCAGGGAGCAGACCTTCATGTGAATCGGCTGACGCTGGAAAAAGGAGAGATCGATCTGGAGGGAAGGATCGACAGCATCCAGTATTCGGAAGTGTCAGACTTCAAAAAAGGCGGAGAGACATTATTGAACCGTCTGTTCCGGTAA	cluster19
P104IIP-NODE_83122_length_1275_cov_2.407377_1	0.0443699	39	64	cysE	Serine O-acetyltransferase	Ruminococcus / Blautia	IMTDKKKIILEAVEKLTDTYRKEELFLGKDRERLPNKKEIINFIKDMRSIIFPGYFSVDSSASVFPEHYVAYRLNDLYDCLQEQIEIAFLYQGEEEQKAKEHAEQITERFFANVPEIQRMLLTDLQAGFDGDPAAKSKEEIIFSYPGFYAIYVYRLAHVLYLENVPFIPRIMSEYAHGYTGIDINPGATIGEYFFIDHGTGVVIGETTEIGRNVKLYQGVTLGALSTRQGQLLANVKRHPTIRDNVTIYSNSSVLGGETVIGENTIIGGNTFITASIPANTKVSAKSPELVIKKPKSEVEATNVWDWEN*	ATCATGACAGATAAAAAGAAAATAATTCTGGAGGCTGTGGAGAAGCTGACAGATACTTACCGTAAAGAAGAACTCTTTCTGGGAAAGGACAGAGAACGTCTTCCAAATAAGAAAGAGATCATTAACTTCATTAAAGATATGAGGTCTATTATTTTTCCCGGATATTTCAGTGTGGATTCCAGTGCCAGCGTGTTTCCGGAGCATTATGTGGCATATCGCCTGAATGATCTGTATGACTGCTTGCAGGAGCAGATTGAGATTGCATTTTTATATCAGGGTGAAGAAGAACAGAAGGCCAAAGAACATGCAGAGCAGATCACAGAGCGATTTTTTGCAAATGTTCCGGAAATCCAGCGTATGCTGCTGACTGACCTGCAGGCAGGTTTTGACGGTGACCCG…	cluster20
C1-NODE_1215_length_42756_cov_6.046416_10	0.0443699	39	64	dpaL	Diaminopropionate ammonia-lyase	Ruminococcus / Blautia	MTEGLKWTVNEVPKSDDKHLELMSEENVKKANEFHRSFPQYSVTPLQNLSSLAKYLGVKNIFCKDESYRFGLNAFKVLGGSYAMGRYIAKELGRDISELPYNVLSSDKLREEFGQATFFTATDGNHGRGVAWAANRLGQKAVVRMPKGTTKTRFDNIAKEGATVTIEEVNYDDCVRMAAAEAAKTEHGIIVQDTAWDGYEEIPSWIMQGYGTLVLEADQQLKEMGVERPTHVFVQAGVGSLAGAVVGYFAHKYKDNPPVMAVCEASAADCLYRSAVAKTGNLVNVTGDLQTIMAGLACGEGNMIGWDILKNHVDVFASCPDWMSAKATRIYANPLGDDPHVVSGESGSVPLGFCFTALHDEDAKDLKEALKLDENSVVLVISTEGDTDPVRYREIVWDG…	ATGACAGAAGGATTAAAATGGACTGTAAACGAGGTTCCGAAATCAGATGATAAACACCTGGAACTGATGTCCGAAGAAAATGTAAAGAAAGCAAATGAGTTCCACAGAAGTTTCCCACAGTACAGTGTGACGCCTCTTCAGAACCTTTCATCCCTTGCGAAATATTTAGGAGTAAAAAATATTTTCTGTAAGGATGAATCCTATCGCTTTGGCTTAAATGCTTTCAAAGTACTTGGAGGTTCTTATGCAATGGGCCGCTATATCGCAAAAGAACTTGGACGTGATATCAGCGAGCTGCCATACAATGTTCTCTCTTCTGATAAATTAAGAGAAGAATTCGGACAGGCTACATTCTTTACTGCAACAGACGGTAATCATGGACGTGGAGTTGCATGGGCA…	cluster21
P46-NODE_3556_length_8269_cov_4.252496_3	0.0443699	39	64	--	Beta-methylgalactoside transporter inner membrane component	Ruminococcus / Blautia	MNSSRYFLLLEEIIVTIATILSLGETALKLGLICSLTVLALFLSYSMLNVCDLSTDGCFTLGAAVGAAVAVSGHPFLSIFAAMAAGICSGFVTAILQTKLGVDSLLAGIIVNTALYSVNIAVMGGSSLINMNRTETVFSMMKETLKSTPLKGRGDIVVAFIAVAIVIVFLVFFLRTRLGLAIRATGNNADMVKSSSINPVFTTIVGLCVANSFTALSGCLLSQSQKSVDINIGQGMVTIALASLLIGGTILGRGGIFVRAVGMVLGSFIFRLVYTVALRFNMPAFMLKLVSSVIVVLAISGPYLKKQWPQIKRRMTHRKGVQ*	ATGAACAGCAGCAGATATTTTCTGTTGCTGGAGGAAATCATCGTGACTATTGCGACTATACTCTCTCTTGGAGAGACCGCGCTGAAACTTGGCCTGATCTGTTCATTGACAGTTCTTGCCCTGTTTCTCAGTTATTCCATGCTGAATGTCTGTGACCTTTCCACTGATGGCTGTTTTACACTGGGAGCAGCAGTGGGAGCAGCAGTGGCAGTCAGCGGACATCCTTTTTTATCAATTTTTGCAGCTATGGCTGCAGGTATATGCTCGGGCTTTGTGACAGCCATACTTCAGACAAAGCTGGGTGTTGACAGTCTTCTTGCAGGAATTATCGTTAATACGGCTCTTTATTCTGTGAATATTGCAGTGATGGGAGGTTCCTCCCTGATCAATATGAACAGA…	cluster22
C1-NODE_6469_length_9818_cov_6.187033_1	0.0443699	34	61	--	Non-specific serine/threonine protein kinase	Ruminococcus / Blautia	MNLSGTVLKGRYCILDPVGKGGGGKVYLARDLELGVLWAVKEIPVSDKSEARMLLKLSHPSLPKMIDYIEDNRKCYLVMEYVRGKSLGEYLRGGKHFSINEIVKYGMEISDVFSYFHGRKPPVYYGDLKPDNLMLGENGRLYLIDLGGAVNGYKYHHKVCTGTAGFAAPEQYEGKINAATDIYTFGKTLSALCGKTDCLLFIRNMSLFWLIFRCCMKKPEMRYQNMKTVQKKLSRIQKRQNQSKIKNMLVLAGSSIAFAVITVFLLFSSNLVSGSKTFDFYEELTDITDLYYQEEFQNGSKADREKICEQADTGLRKLQKQCTEKEESRKILQILAVNSEYQENYENAGFYYEQMLLYDETYRAGYGEYGMFLFRTGQKEAGQALWTEYKSKETMLDDT…	GTGAATTTATCTGGAACTGTATTAAAAGGGCGTTACTGTATTCTGGATCCTGTTGGAAAAGGCGGCGGAGGGAAAGTTTACCTTGCCAGAGACCTGGAACTGGGCGTTTTGTGGGCGGTAAAAGAAATACCGGTATCCGACAAAAGTGAAGCCCGTATGCTTTTGAAACTTTCGCATCCGTCTTTGCCAAAGATGATAGATTACATAGAAGATAACCGAAAATGTTACCTTGTTATGGAATATGTCAGGGGAAAATCTCTGGGTGAGTATTTAAGAGGCGGAAAACATTTTTCCATAAATGAAATCGTTAAATATGGAATGGAGATTTCAGATGTATTCTCCTATTTTCATGGTCGGAAACCACCGGTTTATTATGGAGATCTGAAGCCTGACAATCTG…	cluster23
C114-NODE_1409_length_35880_cov_20.379400_29	0.0443699	34	61	--	DUF296 domain-containing protein	Ruminococcus / Blautia	MDYRKFGECYYIRMDRNDEIISTILEICKKENIRSATFSGIGGCKDAEIQTFIPETGSFEEQRISGMLELVSLNGNVVTGENNTCYHHTHAVFSYKDGERHCMAAGHMKSITVLYTAEIELHPVTGGTIRRKYDPETGTGFWDFN*	ATGGATTACAGAAAATTCGGCGAATGCTATTACATAAGAATGGATCGTAATGACGAGATCATCAGTACAATCCTCGAAATATGCAAAAAAGAAAACATCAGATCAGCCACTTTTTCAGGGATCGGAGGATGTAAGGATGCAGAAATCCAGACCTTTATCCCAGAGACAGGCAGCTTCGAAGAACAGCGCATTTCCGGAATGCTTGAGTTGGTATCTTTAAACGGTAACGTGGTCACAGGTGAAAATAATACTTGTTACCATCATACCCATGCAGTATTTTCTTATAAAGATGGTGAACGACATTGCATGGCAGCAGGTCATATGAAATCAATTACTGTACTGTATACTGCAGAAATCGAACTTCATCCGGTAACAGGCGGAACTATCCGCCGCAAATAT…	cluster24
C111-NODE_36065_length_1646_cov_2.885607_1	0.0443699	34	61	glmU	UDP-N-acetylglucosamine pyrophosphorylase	Ruminococcus / Blautia	MLKDFTIANLLDLNETIAKDLFEGKTYPWEVLPEIGDFILKLGQTLSEEEYDHPSEDVWIAKSAKVAPTACINGPVIIGKEAEVRHCAFIRGKAIIGEGAVVGNSTELKNAVLIYQVQVPHYNYVGDAVLGYKSHMGAGSICSNVKSDKKLVVVKDGDEKIETGLKKFGAMLGDNVEVGCGSVLNPGTVIGRCCNIYPLSSVRGCVPANHIYKSKTEIAEKLGFGSLSAFL	ATGTTAAAAGATTTTACAATTGCAAACCTTCTGGATCTGAACGAAACAATCGCAAAGGATTTATTTGAAGGAAAAACATATCCATGGGAAGTATTACCGGAGATCGGAGATTTCATTCTGAAACTGGGACAGACCTTAAGTGAAGAAGAATACGACCACCCGTCAGAAGATGTATGGATCGCCAAGAGTGCCAAAGTAGCACCTACAGCCTGCATCAACGGTCCGGTCATCATAGGTAAAGAAGCAGAAGTACGCCACTGTGCATTTATACGCGGAAAAGCAATTATAGGTGAGGGTGCAGTAGTAGGTAATTCTACGGAATTAAAGAATGCGGTACTTATCTACCAGGTACAGGTTCCGCACTACAATTATGTAGGCGATGCAGTTCTCGGCTACAAA…	cluster25
C51-NODE_17094_length_1867_cov_2.469647_2	0.0443699	34	61	--	Uncharacterized protein	Ruminococcus / Blautia	MHKDVFYKKYSTTHSQWNAYFKGEGYSNGFSAHMQEMLDIFQKGAKIQLHADTDEICSACPNNEKGCCSSFSLVEAYDNAVLELCGLENGQIMEFDDFTDVVQKKILASGKRKEICGNCQWNSICESQKSRWEKC*	GTGCACAAAGATGTCTTTTATAAAAAATATTCCACTACGCACTCACAATGGAATGCATATTTCAAGGGTGAGGGATACAGTAATGGGTTTTCCGCACATATGCAGGAAATGCTGGATATTTTCCAGAAGGGAGCAAAGATACAGCTTCATGCAGATACAGACGAGATCTGTTCTGCCTGTCCGAATAATGAAAAAGGATGCTGTTCTTCCTTTTCGCTTGTAGAAGCATATGACAATGCAGTGCTGGAACTGTGCGGTCTGGAAAATGGACAGATTATGGAATTTGATGATTTTACAGATGTTGTTCAAAAGAAAATCCTGGCATCAGGAAAGAGGAAAGAAATCTGTGGGAATTGTCAGTGGAACTCCATCTGTGAAAGTCAGAAGAGTAGATGGGAG…	cluster26
C1-NODE_10133_length_6116_cov_9.319089_5	0.0443699	41	65	kipA	Allophanate hydrolase subunit 2	Ruminococcus / Blautia	MGIRILKGGMMTTVQDLGRYGYQSQGFSVAGVMDVRSFKIANLLLDNPENEAVLEITLIGPTLEFTSATIIAITGGDFQPTINGEPAPMYTALYMNKGDVLKFGSARTGSRGYIAFSSYLDIPVVMGSRCTNLKSGLGGFKGRKLEADDYIGFRIKRRYLPFFLSRKLDMDEFDQTEATLRVVMGPQDGMFSKQGIQTFLGSEYTVTNEFDRMGCRLEGPFIAPKKTSDIISDGIAFGAIQVPSHGKPIILLADRQTTGGYGKIATVASVDIPKLVQRKTDDKIHFKAITVQEAQALYVEEMKELDGLRKIIHQPCKEVLDCRLVAKRLRKLFEE*	ATGGGAATTCGTATATTAAAAGGCGGAATGATGACAACGGTTCAGGATCTGGGGCGTTATGGATATCAGAGTCAGGGATTCAGTGTGGCAGGAGTCATGGATGTCCGTTCATTCAAAATAGCCAATCTTCTTCTGGATAATCCGGAGAATGAGGCAGTATTGGAGATAACGCTGATAGGCCCAACCCTTGAATTTACATCAGCTACTATCATTGCAATCACAGGCGGAGATTTCCAGCCAACCATTAATGGAGAGCCGGCTCCCATGTATACAGCCCTGTATATGAATAAGGGAGATGTACTGAAATTTGGAAGCGCCAGAACGGGAAGCAGAGGTTATATTGCTTTTTCCAGTTATCTGGATATTCCGGTAGTGATGGGAAGCCGATGCACCAATTTA…	cluster27
C98-NODE_7384_length_3086_cov_2.525569_2	0.0443699	41	65	norM	Staphylococcal virulence regulator protein A	Ruminococcus / Blautia	MVQEGLLQMSKSKTVDLTSGPILKTLAELALPIMISSMLGTAYSIMDMAWIGLLGAKAVAGVGVGGMYVWLSQGLASLSRMGGQVNTAQACGRKDYDQARSYAAGSLQLTALSGILFAAVCVIFIQPLLGFFNLTDAETYTAARSYTLITCGLILFSYLNLTLTGLSTAQGDSRTPLLANFIGLAGNMILDPLLILGIGPFPRLEVAGAAIATVSSQILVFVVMVLRIRHSRLEPNVLQHLNLLSVFPKEYYKHIFRIGFPTAIQGSIYCFISMVLTRMVSGYGAAAIATQRVGGQIESVSWNTADGFASALNAFIAQNYGARKKDRIRKGYSLSFRVLTIWGLFVTAAFVFLPEPIARLFFHEKEALDTAVNYLVIIGFSEVFMSIELMTVGALSGLG…	TTGGTACAGGAAGGGTTATTACAAATGAGTAAATCAAAAACTGTGGATCTGACTTCCGGTCCGATCCTGAAAACTCTGGCAGAGCTGGCTCTGCCTATCATGATTTCTTCCATGCTGGGAACAGCATACAGTATTATGGATATGGCATGGATCGGACTGCTTGGTGCAAAGGCGGTTGCAGGCGTGGGAGTAGGCGGAATGTATGTCTGGCTCTCCCAGGGGCTTGCATCCCTGTCAAGAATGGGCGGACAGGTAAATACAGCTCAGGCATGCGGGCGCAAAGATTATGACCAGGCACGTTCCTATGCTGCCGGTTCTCTGCAGCTCACTGCACTGTCCGGCATTTTGTTTGCTGCTGTCTGTGTTATTTTCATACAGCCTCTGCTGGGATTTTTTAAT…	cluster28
P20-NODE_72499_length_930_cov_1.540571_1	0.0453306	26	55	rplF	50S ribosomal protein L6	Ruminococcus / Blautia	MSRIGRLPVAIPAGVEVKVAEGNVVTVKGPKGTLERALPTEMEIKVEDGHVVVSRPNDLKKMKSLHGLTRSLIHNMVVGVSEGYTKELEVNGVGYKAAKQGKKLTLSLGYSHPVEMEDPDGIETKVDGNKIIVSGISKEKVGQFAAEIRDKRRPEPYKGKGIKYADEVIRRKVGTELQQHHV*	ATGTCACGAATTGGTAGACTTCCGGTTGCTATTCCTGCAGGCGTAGAAGTAAAAGTCGCTGAAGGCAACGTAGTAACTGTAAAAGGACCAAAAGGAACACTCGAAAGAGCACTTCCTACAGAAATGGAAATCAAAGTCGAGGATGGTCATGTAGTAGTATCCAGACCAAACGACTTAAAGAAAATGAAATCTCTTCACGGTTTAACAAGAAGCTTGATCCACAACATGGTTGTTGGTGTAAGCGAAGGCTATACAAAAGAGCTTGAAGTTAACGGTGTAGGTTATAAAGCAGCAAAACAGGGCAAAAAGCTCACACTTAGCCTTGGATATTCTCATCCGGTAGAAATGGAAGATCCAGACGGAATCGAAACCAAAGTAGATGGTAACAAGATTATCGTA…	cluster29

### Sheet: Amino_acid_level
Supplementary Table S10, Sheet 2. Amino acid level clustered genes that we observed statistically significant difference in occurence between groups. The gene cluster name is under gene column. Statistical test was done using binomial test with Benjamini–Hochberg adjustment. Gene name and gene description is obtained by PANNZER2 gene annotation.
clustered with: mmseqs easy-cluster --cov-mode 1 -c 0.8 --min-seq-id 0.9
gene	p-adj	number present in parkinson (n=68)	number present in control (n=68)	Gene name	Gene description	Seen in	aa sequence	cluster
C111-NODE_36065_length_1646_cov_2.885607_1	0.0106349	32	63	glmU	UDP-N-acetylglucosamine pyrophosphorylase	Ruminococcus / Blautia	MLKDFTIANLLDLNETIAKDLFEGKTYPWEVLPEIGDFILKLGQTLSEEEYDHPSEDVWIAKSAKVAPTACINGPVIIGKEAEVRHCAFIRGKAIIGEGAVVGNSTELKNAVLIYQVQVPHYNYVGDAVLGYKSHMGAGSICSNVKSDKKLVVVKDGDEKIETGLKKFGAMLGDNVEVGCGSVLNPGTVIGRCCNIYPLSSVRGCVPANHIYKSKTEIAEKLGFGSLSAFL	cluster_aa1
C19-NODE_3689_length_9014_cov_7.386762_6	0.0106349	0	24	speF	Ornithine decarboxylase SpeF	Veillonella sp.	MKHLKVALSDSVQSKIKSIAGRTCVGVFETDFTDVGAVVIDDGDLDLVNNNQISSFGIPIIVLRLDASRDISLYENRITSIIELLSMSIDDCTSEIEKVVANYEASILPPFFRALSDYVGDENSQFDCPGHQGGQFFYKHPTGRAFYNFFGENIFRADLCNADVKLGDLLIHEGYAYDAQAHAAKVYNADKTYFVLNGTSSANKVVLNALLTPGDIILYDRNNHKSICHGGLVMSGATPIYLETARNPFGSIGGILDHCFDESYIRQLVAEKSPEKANAKRPIRLAVIQLGTYDGTIYNARQVVDKIGHLCDYIFFDSAWVGYEQFIPMMKDCSPLLLELGPNDPGILVTQSVHKQQAGFSQTSQIHKKDSHIKGQERYVDHKRFNNSFMMHASTSPFY…	cluster_aa2
C1-NODE_6045_length_10528_cov_5.897355_6	0.0118654	35	64	-	Histidine kinase	Ruminococcus / Blautia	MTGNGKTDKKFHTLQHQISVVFICLLLLSIFTITLINGLFLEKYYVSKKVEVLEEAKEVLSQMNLDDILQYDTDIEEDKKGATDEISDEIERSSSRNNLTWIIVNEENSGYYYWGENNMAKMLRSKLFGYINNLDQDMQHSRVLKKTDTCTMWQVHDRFAGMEYVECWGQFDNGYYFLIRSPLESIKESASISNSFYFIVGIIIIVVSGIVILVMTNRITRPISELTKLSEKMSDLDFDARYQSRAGNEIDVLGDNFNKMSRKLESTISELKSANNKLQKDIEDKIKIDEMRKEFLDNVSHELKTPIALIQGYAEGLNENISDDPESREFYCEVIMDEASKMNKLVKNLLTLNQLESGKDAPVMERFDIVSLIRGVLGSMHIMIEQKEATVIFEETEPV…	cluster_aa3
C142-NODE_95313_length_786_cov_1.731874_1	0.0178303	5	34	-	Uncharacterized protein	Clostridiaceae bacterium	HSIVFIYRGGIEKMARPKRAVTTAKAAVAKTAEPKTTEVKAAEVKEVKAEEKKVVEEKAAAKTTAKKTTRKPACKVSTCVELNGLSVSVAEVEAAVKKAVKASGAEATDVKIYINAAEQAAYYTVDGAGDATNKVDLKTL*	cluster_aa4
C146-NODE_7078_length_8714_cov_6.038573_2	0.0178303	7	37	-	Uncharacterized protein	Ruminococcus / Blautia	MREKFHGVPMLPFGILAGFAEEREIRLTELAEEGFRFRTAEKTEEPGKFRLCFYNSLAGGYREMELTDFEMEEEEHTSFFYMYVVYTESETYRKEVRRLIGQYSRYIRLKLMEDDGELAKALTGYPAEKDLVEACSLEEQKRRWFSELPVDGVFPEFPSLALELDRPELYRKYLSMEIGEFSAWYWPSNGLGEYPLARRTPDRLYIGNSFCHLLFPEKSQLFALLEKASREGLSVTLSFSYIRDFLLESTEELLDELSAWCGQKERWLELLVNDWGLAELLRKKRSPYLEPVLGPLLNKRKKDPRLAWKTGSLESLAENSLNADFYREFLAEELGIRRYEWEACGYPMKLPPGNHSLHLPFYQTNTSQFCPLAAGVLRKDRGKQKLPENCPHFCESYTY…	cluster_aa5
P60-NODE_103576_length_669_cov_4.418567_1	0.0288063	35	63	spoVT	Stage V sporulation protein T	Ruminococcus / Blautia	KEKQEEEKCMKATGIVRRIDDLGRVVIPKEIRKTLRIKEGTPLEIFTDREGEIILKKYSPIGELNVFAKEYAEALAQSSGMVACITDHDQVVAAAGQGSREYVGKPISKALEDAITERSSVFANGNDRSRIPVTQEQREPLYSQIMQPIISAGDTIGSVLLLGKNERDVMGESEKMLIRTASGFLGRQMEQ*	cluster_aa6
C40-NODE_41423_length_2207_cov_57.594331_3	0.0288063	9	39	-	Uncharacterized protein	Bacteroides uniformis	HMLRYQLKNTIYTPAMAAAILVQCFFMMVGLYPKANADMVYNLQQSMTLGYGWLFISVTSVVPLCFFLHFGGRRQEIYMAVSRSTYRTYVRASALNAVLSGMAVAVGACLLFTIICGIWSSDMTPFFGVGMGAQEDGVWGWLTKHPELRYAAMCGIYMIQGGLWPMVSLSCFGFTENTYMSVAIPFTLRTILNYLAQMLELTMLSPVMTRLISTSAAQLPWGGFIYLLGYVVLVWCVCIGSWVLRLRREVRGG*	cluster_aa7
C1-NODE_10082_length_6147_cov_4.569928_1	0.0422321	31	60	prpC	Citrate synthase	Ruminococcus / Blautia	MAGFKTKVTPEIENLTEVCKEHTSLDLSLYAKYDVKRGLRDINGKGVLAGLTQVSNVKATKIVDGKEVPCAGSLSYRGYDIKDLTRGFIEDDRYGFEEVTYLLLFGSLPDKKQLADFTQLLANQRSLPTNFVRDVIMKAPSKDIMNGLSRSVLTLYSYDTNPDDTSLPNVLRQCLNLISVFPLLSVYGYQAYNHYIKDKSLYIHNPKKELTTAENILRMLRPDKKYSHLEAKILDIALILHMEHGGGNNSTFTTHVVSSSGTDTYSAIAAALGSLKGPKHGGANIKVVRMFDDMKKEVKDWKDEDEVRTYLKRLLHKEAFDRKGLIYGMGHAIYSVSDPRAEVFKAYVETLAREKGRMKDYALYSMVERLAPEVIAEERRIYKGVSANVDFYSGFVYSM…	cluster_aa8
C54-NODE_30335_length_2671_cov_5.101300_2	0.0502482	38	64	rnhA	Reverse transcriptase-like protein	Ruminococcus / Blautia	MWGKILIVQEDFMAKKKIYAVRKGHKTGLFATWAECQKAVSGYSGAEFRGFTEKEEALAFLNMETTGNVSGDKAKEAAGIVEVPENMVIAYVDGSFEKSIGRYAFGCVILTPDGQEIRKSGSGSDSAGVAIRNVAGEMLGSMTAVNWAIENKYPAVEIRYDYEGVEKWVTGVWRAKTPLTSKYAAHMQEAGKKVKISFCKIAAHTGNHYNEEADQLAKSALLKMDEEVRI*	cluster_aa9
C1-NODE_6469_length_9818_cov_6.187033_1	0.0502482	33	61	--	Non-specific serine/threonine protein kinase	Ruminococcus / Blautia	MNLSGTVLKGRYCILDPVGKGGGGKVYLARDLELGVLWAVKEIPVSDKSEARMLLKLSHPSLPKMIDYIEDNRKCYLVMEYVRGKSLGEYLRGGKHFSINEIVKYGMEISDVFSYFHGRKPPVYYGDLKPDNLMLGENGRLYLIDLGGAVNGYKYHHKVCTGTAGFAAPEQYEGKINAATDIYTFGKTLSALCGKTDCLLFIRNMSLFWLIFRCCMKKPEMRYQNMKTVQKKLSRIQKRQNQSKIKNMLVLAGSSIAFAVITVFLLFSSNLVSGSKTFDFYEELTDITDLYYQEEFQNGSKADREKICEQADTGLRKLQKQCTEKEESRKILQILAVNSEYQENYENAGFYYEQMLLYDETYRAGYGEYGMFLFRTGQKEAGQALWTEYKSKETMLDDT…	cluster_aa10
C103-NODE_8591_length_3147_cov_7.305304_2	0.0502482	1	23	--	GIY-YIG nuclease family protein	Faecalibacterium sp.	MAASEPCARPKPAFVYMVRCTDGTLYTGWTTDPAARLQVHKSGRGARYTRARGAAAFAYVERCADKRSALRREAALKKLPKAQKELLCRAWSAAGGPFSGA*	cluster_aa11
C118-NODE_69784_length_911_cov_1.803738_2	0.0502482	21	51	--	HD domain-containing protein	Ruminococcus / Blautia	MEEGDLKELRYKEIENNKEINAYLKKGDANLGQLGFTDHSEAHCVQVAHQAGKILKRFGYSEHDIELVKIAGYMHDIGNAINRTHHAEYGALLANDLLKDTDMSLEDRITVISAIGNHDESTGSPEDVISAALIIADKTDVRRSRVRQKEKSAFDIHDRVNYAVTDSKLKIAEDKSAIALNLQIDEKICSMYDYFEIFLGRMMLCRKSAEILGTTFKLTVNGRKVL*	cluster_aa12
C96-NODE_138_length_106450_cov_44.353983_71	0.0502482	11	40	--	Fe-S oxidoreductase	Eubacterium sp.	MSENLYTNSEMMERLDEFLLEVQKPSRYIGGEHGAVIKDKSKVDIRFAFCFPDTYEIGMSHLGMKILYGLKNAVPNYWCERVFMPLPDMEEQMRARNIPLYALESLDPIKDFDFIGFTLQYEMSFTNILEMLDLAGVPVLAKDRTGLTPIVMAGGPCVCNPEPLADFFDFFAIGEGEEMNLEFMRLMEQCKKEGATRQEFLRRAAQIEGIYVPSLYDVDYNPDGTVKSITPRDGAPAKVTKRIIKDFDKVYAPENFVVPFTQIVHDRAVVEVLRGCIRGCRFCQAGFIYRPYREKQKDTILQNTKALCENTGYDEVSLSSLSTGDYKDIVGLLSELTDYTTAEKINLSLPSLRIDRFSDEVLKKITDVRKSGLTFAPEGGTQRIRDVINKNVTEKNVMD…	cluster_aa13
C104-NODE_20236_length_3167_cov_2.817481_3	0.0502482	19	49	--	ABC transporter	Clostridiaceae bacterium	MKKKVVSVVLAAAMTTTLVAGCGSTGSADTATDTSAEVAEDTEATDTADTTEAATGDTIKVAVVKQMDHASLDEIANAVEEELDAIAAKNGVTIEYETYSGQGDQSVLNQIGTQVVSEDVDVIIPIATLAAQVMANCAEETQTPVVYAAISDPDAAELTGIDYVTGTSDALNTDFIMDMMFKQNPDVQKVGLLYSLSEANSTKPIADAKAYLDEHAIGYEEKTANTNDEVITAASALVADGVDAVFTPTDNVIMAAELAIYETFADAGIPHYTGADSFVRNGAFATCGVNYTDLGHKTADLAYEAVTAGMADMDDYYLMDGGIITVNTETAATLGIDYSAFNDMGEVVEVTTTEE*	cluster_aa14
C90-NODE_28639_length_2223_cov_2.229244_2	0.0502482	12	41	uvrC	UvrABC system protein C	Eubacterium sp.	SFSKKYTQALVFQQKKWYNKMCIIIWGALVLNPNIDYLRDKANRLSLSPGVYLMKDKTGKIIYVGKAKALKNRVTSYFRHDSNHNAKTLKLIDNIADFDFIVCPSELDALVLECSLIKLHKPKYNILLKDDKGYNYIKISKGAYPRISYALNTNDPNADYLGPFTSGFTVKQAVEEVNTIFMLPTCSRRFPMDIGKERPCLNMHIKKCMGVCRGKISSEEYKKIIDEALEYLKTGSQKSVDQLTEEMNEAAENLEFEKAAKLRDRIQAIARLKNSQKIFDYKTEDYDIVALAQNVSLASIAAVKYRGGRLVDKENFFIGDEYDPGEMRRDFLLSYYPDRDDIPKEIYIDEEFDDMELVTQLLREKAGHAVKFVVPQRGNGLSQIVLAKNNASEYLALRV…	cluster_aa15
C1-NODE_22694_length_2850_cov_3.615027_3	0.0502482	27	56	--	Predicted metal-binding protein	Ruminococcus / Blautia	MNECTNKSKRKKKTMNTEKFEEFISQYPIFEYRILDTKDITIQERVRTICQEECERYDSTWACPPAVGTLQECEKKIKSYPQAVFFSSVAEVSDIMNMEEMLSTRRAHEDLTTEVGKYLNKEGYETYILSTESCDICEKCAYKEGKPCRYPDRMHPCLESHGVVVNEIVERESMEYNLGGNTILWFSMVLFR*	cluster_aa16
C114-NODE_32382_length_1779_cov_5.997100_2	0.0502482	27	56	--	Histidine kinase	Ruminococcus / Blautia	MKLWKRTVLLMLVTLLCALIPVGTLSLYITGKRSLNNAAETYGRQLENGKILLEQFWDNSKYEQMSETGKQAYMGFQFQRCCGEGMALIDRKSNAVIENLTDYKVVGLENLGLKDEGDPYAYKIQKLGQKYLLLQLEPLSRPEGYEVLSVREVTGLFAELRQTAVWFFGIYLAVFLIAGLFIYMMMRRTVEQMEKLQEVAEKQELLMGALSHEMRTPLTSIIGYSDTLRHVKLKDEQKDRALEHINREGKRLEALSGKMLQMLGLYQNHAIQMEMTMAGDLLNHVIDMEKEQAEKKAVHLKMECEAFSMKMDPALMESLLINLIDNALKATDAGGSIWVKAYEKAGKKIFEVSDTGMGIPEEELGKITDAFYMVDKSRSRKEGGSGLGLALCVKVAEIH…	cluster_aa17
C86-NODE_22055_length_2465_cov_2.034025_1	0.0502482	27	56	--	Pyridoxal phosphate homeostasis protein	Clostridium sp.	RIGWPDRISVMIFPKYRDKEGVSHMVQEQLEEVRQNIRNACERSGRKVEDVTLIAVSKTKPVPMLQEAYDAGARDFGENKVQEILEKEPQLPSDIRWHMIGHLQKNKVRQVIDKAVLIHSVAEQIEKEAVKRDLDVSILLEVNVAGEESKFGFAPEEVEEAAREIAKYPHVHIQGLMTIAPFVENSEENRGVFKKLYELYVDMKRKNIDNVTMNVLSMGMTRDYQTASEEGATMVRVGTCIFLTRAKIGEK*	cluster_aa18
C69-NODE_53675_length_870_cov_1.992638_1	0.0502482	43	66	--	Sporulation initiation inhibitor protein soj	Ruminococcus / Blautia	ISYNTSKVSGKGDSSMGKTITICFTNNKGGSGKTTTCSNLGAAMAQAGKKVLLIDGDMQLNLSLAFFPENWVLEQAKGEKNLYCAIGKQEELSGYVVHTPYENLDLIPSSTLMSSIEYELFTKWQREFILRKCIQKIKDAGNYDYILIDAPPTLGGWVMNILCASDRVIIPVEASPWGMFGLANMFEFLNEVKQITPELEVAGIAVTKVDTRKSYYKQTMETLHELEDIHVFEQIIRVDSSVEWSQDNSIPVVEYKKSSRSAREYTRLAEEVMELCQ*	cluster_aa19
P9-NODE_19002_length_1361_cov_2.309342_1	0.0502482	43	66	fabF	3-oxoacyl-[acyl-carrier-protein] synthase 2	Ruminococcus / Blautia	ERINKENKMRRVVITGMGAITPVGLSVEEFWNSVKEGKTNFAEVTRFDSTNYRAHMAAEINNFNPKDYMDFKSAKRMELFSQYAVAAAKEAIEQSGLDMTKEDPFRVGCSVGSGIGSMQVVEKSCEILNTKGPGRLNPLMIPLLISNMASGNVSIQFGLRGKNINVVTACATGTHSIGEAYRTIQCSDADVMVAGGTEAAITPTGFGGFAALTALTSSTDPERCSIPFDKERSGFVMGEGAGVVVLEELEHAKARGAKILGEVVGYGATGDAYHITSPAEDGSGAAKAMEWAVKEAGISTDDVWYVNAHGTSTHHNDLFETIAIKKTFGEHAKEMKINSTKSITGHLLGAAGAVEVITCVKELQEGLIHQTVGYKVPDEQCDLDYVGNGNVKMDIKYAL…	cluster_aa20
C80-NODE_29955_length_1417_cov_5.307636_1	0.0502482	31	59	thiW	Energy coupling factor transporter S component ThiW	Ruminococcus / Blautia	YIKICQCVIPADFFAGFYLLPAQLIMSASADQIFISRRFIIMNTDRSKTLRMVMLAMMVAIGVVISPILRIEGMCPTAHLINIVCSVLLGPWYSLLCATLIGIIRMMFMGIPPLALTGAVFGAFLSGVFYRASHGKIICAVIGEIFGTGIIGSLVSYPVMAFLMGRSGLNAFFYTPMFLAATCMGGTIAYFFLKALSHAGMLAKFQQSLGAKVYDRKSDKSQTIDQSSTAADSLHH*	cluster_aa21
C1-NODE_337_length_91243_cov_8.075624_5	0.0502482	39	64	--	Glycosyltransferase	Ruminococcus / Blautia	MTHKEKYNDTATVDVIIPAYRPGREFGELLHRLEEQEYRPRRILVMNTGEQYWNREWEKCPILEVHHLEQKDFDHGGTRRRAAELSNADIMIFMTQDALPADRKVIGNLVCAVSENPGAGAAYARQLPRADCRFLERYTRSFNYPEQSSVKSLADIDKYGIKTYFCSNVCAAYDKGIYLKTGGFTERAIFNEDMICAGTMIQKGYSVVYAADARVYHSHNYSGRQQFHRNFDLGVSQAEHPEIFEGVPSEGEGIRLVKRSLGYLIRTGHFWLIPQLIWQSGMKYAGYFLGKRYRKLPRKVVLACTMSPYYWNRK*	cluster_aa22
C104-NODE_55180_length_1421_cov_2.764275_1	0.0502482	39	64	mutY	Adenine DNA glycosylase	Ruminococcus / Blautia	MVLEEIVQPLVKWYRDNKRILPWRDKDNAYYTWVSEIMLQQTRVEAVKPYFQRFITELPDIQSLAECPEEKLLKLWEGLGYYNRVRNMQEAAKTVKDEYNGRLPEDYQALLSLKGIGSYTAGAIASIAYGEKVPAVDGNVLRVISRITESTEDISRQSVRRKIEQQVSQIMPSDCPGDFNQALMELGAVICVPNGQAKCAECPIAFTCLAHRHDKADMIPVKAPKKARTQDNRTVFIIQDGECTAIRKRPEKGLLAGLYELPNTQGHLKSEDALLYVKELGLDPLYIEELPPAKHIFSHIEWRMQAYRIKVSSLKTTQDKELIFVSKEQSGKQYAIPSAFGAYAKYIKEETTR*	cluster_aa23
C21-NODE_34167_length_3095_cov_7.652632_1	0.0502482	39	64	--	Fatty acid-binding protein DegV	Ruminococcus / Blautia	EGDNMSEYVITTDNNSDLPEEYLKDHGVGCMYLSYSMDGKNYTHGNFLPEHEFYEAMRNGSMPTTAQVNPENAKALLEPYLKEGKDILHIAFSSALSGTYNSSRIAAEELMEDYPDRKIIVVDSLGASLGQGLLVYLAQEKKEQGEDMETVAKWAEENRLHMVHLFTVNDLNHLYRGGRISRTTAVVGSMLNIKPVLHVDNDGKLTAIGKVRGRKKSLQELVKLMDEKIGSYHDTCHTIFISHGDCEEDANYVAEKVKEKYQINTIIMNQVGATIGAHSGPGTMALFFVGDER*	cluster_aa24
