## Supplementary material for "Metagenome-assembled microbial genomes from Parkinson’s disease fecal samples": All supplementary figures and tables: Supplemental_TableS14.xlsx

### Sheet: all44_archeal_MAG
Supplementary Table S14, Sheet1. The list of all MAGs annotated as Archaea.
All 44 archeal MAGs identified
MAG	Domain	Phylum	Class	Order	Family	Genus	Species
C104.concoct.63_sub.contigs	Archaea	Methanobacteriota	Methanobacteria	Methanobacteriales	Methanobacteriaceae	Methanobrevibacter_A	Methanobrevibacter_A smithii
C111.maxbin.C111.037.fasta.contigs	Archaea	Thermoplasmatota	Thermoplasmata	Methanomassiliicoccales	Methanomethylophilaceae	UBA71	UBA71 sp905187815
C124.concoct.44_sub.contigs	Archaea	Methanobacteriota	Methanobacteria	Methanobacteriales	Methanobacteriaceae	Methanobrevibacter_A	Methanobrevibacter_A smithii
C124.metabat.bin.38.contigs	Archaea	Thermoplasmatota	Thermoplasmata	Methanomassiliicoccales	Methanomethylophilaceae	UBA71	UBA71 sp006954465
C134.mycc.Cluster.47.contigs	Archaea	Methanobacteriota	Methanobacteria	Methanobacteriales	Methanobacteriaceae	Methanobrevibacter_A	Methanobrevibacter_A smithii
C146.mycc.Cluster.2_sub.contigs	Archaea	Thermoproteota	Korarchaeia	NaN	NaN	NaN	NaN
C20.concoct.93.contigs	Archaea	Thermoplasmatota	Thermoplasmata	Methanomassiliicoccales	Methanomethylophilaceae	UBA71	UBA71 sp006954425
C21.mycc.Cluster.4290_sub.contigs	Archaea	Methanobacteriota	Methanobacteria	Methanobacteriales	Methanobacteriaceae	Methanobrevibacter_A	Methanobrevibacter_A smithii
C23.mycc.Cluster.10.contigs	Archaea	Thermoproteota	Korarchaeia	NaN	NaN	NaN	NaN
C28.concoct.120.contigs	Archaea	Methanobacteriota	Methanobacteria	Methanobacteriales	Methanobacteriaceae	Methanobrevibacter_A	Methanobrevibacter_A smithii_A
C35.metabat.bin.44.contigs	Archaea	Methanobacteriota	Methanobacteria	Methanobacteriales	Methanobacteriaceae	Methanobrevibacter_A	Methanobrevibacter_A smithii
C40.concoct.69.contigs	Archaea	Methanobacteriota	Methanobacteria	Methanobacteriales	Methanobacteriaceae	Methanobrevibacter_A	Methanobrevibacter_A smithii
C47.mycc.Cluster.5.contigs	Archaea	Methanobacteriota	Methanobacteria	Methanobacteriales	Methanobacteriaceae	Methanobrevibacter_A	Methanobrevibacter_A sp900766745
C5.mycc.Cluster.19.contigs	Archaea	Methanobacteriota	Methanobacteria	Methanobacteriales	Methanobacteriaceae	Methanobrevibacter_A	Methanobrevibacter_A smithii
C54.concoct.52.contigs	Archaea	Methanobacteriota	Methanobacteria	Methanobacteriales	Methanobacteriaceae	Methanobrevibacter_A	Methanobrevibacter_A smithii_A
C68.metabat.bin.92.contigs	Archaea	Methanobacteriota	Methanobacteria	Methanobacteriales	Methanobacteriaceae	Methanobrevibacter_A	Methanobrevibacter_A smithii
C68.mycc.Cluster.39.contigs	Archaea	Thermoplasmatota	Thermoplasmata	Methanomassiliicoccales	Methanomethylophilaceae	UBA71	NaN
C72.maxbin.C72.052.fasta.contigs	Archaea	Thermoplasmatota	Thermoplasmata	Methanomassiliicoccales	Methanomethylophilaceae	UBA71	UBA71 sp905187815
C72.mycc.Cluster.15.contigs	Archaea	Methanobacteriota	Methanobacteria	Methanobacteriales	Methanobacteriaceae	Methanobrevibacter_A	Methanobrevibacter_A smithii
C76II.mycc.Cluster.42.contigs	Archaea	Methanobacteriota	Methanobacteria	Methanobacteriales	Methanobacteriaceae	Methanobrevibacter_A	Methanobrevibacter_A smithii
C86.mycc.Cluster.9.contigs	Archaea	Methanobacteriota	Methanobacteria	Methanobacteriales	Methanobacteriaceae	Methanobrevibacter_A	Methanobrevibacter_A smithii
C89.maxbin.C89.030.fasta.contigs	Archaea	Methanobacteriota	Methanobacteria	Methanobacteriales	Methanobacteriaceae	Methanobrevibacter_A	Methanobrevibacter_A smithii
C89.metabat.bin.5.contigs	Archaea	Thermoplasmatota	Thermoplasmata	Methanomassiliicoccales	Methanomassiliicoccaceae	Methanomassiliicoccus_A	Methanomassiliicoccus_A sp905202485
C9.metabat.bin.56.contigs	Archaea	Thermoplasmatota	Thermoplasmata	Methanomassiliicoccales	Methanomethylophilaceae	UBA71	UBA71 sp006954425
C9.metabat.bin.99.contigs	Archaea	Methanobacteriota	Methanobacteria	Methanobacteriales	Methanobacteriaceae	Methanobrevibacter_A	Methanobrevibacter_A smithii
C95.metabat.bin.128.contigs	Archaea	Methanobacteriota	Methanobacteria	Methanobacteriales	Methanobacteriaceae	Methanobrevibacter_A	Methanobrevibacter_A smithii_A
P103.concoct.79.contigs	Archaea	Methanobacteriota	Methanobacteria	Methanobacteriales	Methanobacteriaceae	Methanobrevibacter_A	Methanobrevibacter_A smithii
P104IIP.concoct.141.contigs	Archaea	Methanobacteriota	Methanobacteria	Methanobacteriales	Methanobacteriaceae	Methanobrevibacter_A	Methanobrevibacter_A smithii
P104IIP.mycc.Cluster.246.contigs	Archaea	Thermoplasmatota	Thermoplasmata	Methanomassiliicoccales	Methanomethylophilaceae	UBA71	UBA71 sp006954425
P10old.metabat.bin.87.contigs	Archaea	Methanobacteriota	Methanobacteria	Methanobacteriales	Methanobacteriaceae	Methanobrevibacter_A	Methanobrevibacter_A smithii
P115.concoct.0.contigs	Archaea	Thermoplasmatota	Thermoplasmata	Methanomassiliicoccales	Methanomethylophilaceae	UBA71	UBA71 sp006954425
P118.mycc.Cluster.69_sub.contigs	Archaea	Methanobacteriota	Methanobacteria	Methanobacteriales	Methanobacteriaceae	Methanobrevibacter_A	Methanobrevibacter_A smithii
P14.concoct.60.contigs	Archaea	Methanobacteriota	Methanobacteria	Methanobacteriales	Methanobacteriaceae	Methanobrevibacter_A	Methanobrevibacter_A smithii
P37.mycc.Cluster.3.contigs	Archaea	Methanobacteriota	Methanobacteria	Methanobacteriales	Methanobacteriaceae	Methanobrevibacter_A	Methanobrevibacter_A smithii
P47.concoct.7.contigs	Archaea	Methanobacteriota	Methanobacteria	Methanobacteriales	Methanobacteriaceae	Methanobrevibacter_A	Methanobrevibacter_A smithii
P50.mycc.Cluster.10_sub.contigs	Archaea	Methanobacteriota	Methanobacteria	Methanobacteriales	Methanobacteriaceae	Methanobrevibacter_A	Methanobrevibacter_A smithii
P53.concoct.30.contigs	Archaea	Methanobacteriota	Methanobacteria	Methanobacteriales	Methanobacteriaceae	Methanobrevibacter_A	Methanobrevibacter_A smithii
P57.concoct.32.contigs	Archaea	Methanobacteriota	Methanobacteria	Methanobacteriales	Methanobacteriaceae	Methanobrevibacter_A	Methanobrevibacter_A smithii
P60.maxbin.P60.065.fasta.contigs	Archaea	Thermoplasmatota	Thermoplasmata	Methanomassiliicoccales	Methanomethylophilaceae	MX-02	MX-02 sp006954405
P60.metabat.bin.4.contigs	Archaea	Methanobacteriota	Methanobacteria	Methanobacteriales	Methanobacteriaceae	Methanobrevibacter_A	Methanobrevibacter_A smithii
P63.mycc.Cluster.33.contigs	Archaea	Thermoplasmatota	Thermoplasmata	Methanomassiliicoccales	Methanomethylophilaceae	UBA71	UBA71 sp006954425
P67.mycc.Cluster.78.contigs	Archaea	Methanobacteriota	Methanobacteria	Methanobacteriales	Methanobacteriaceae	Methanobrevibacter_A	Methanobrevibacter_A smithii_A
P68.metabat.bin.14.contigs	Archaea	Methanobacteriota	Methanobacteria	Methanobacteriales	Methanobacteriaceae	Methanobrevibacter_A	Methanobrevibacter_A smithii
P70.mycc.Cluster.75_sub.contigs	Archaea	Methanobacteriota	Methanobacteria	Methanobacteriales	Methanobacteriaceae	Methanobrevibacter_A	Methanobrevibacter_A smithii

### Sheet: dereped_set_of_archeal
Supplementary Table S14, Sheet 2. The list of all dereplicated MAGs annotated as Archaea.
Dereplicated set of archeal MAGs
MAG	Domain	Phylum	Class	Order	Family	Genus	Species
C111.maxbin.C111.037.fasta.contigs	Archaea	Thermoplasmatota	Thermoplasmata	Methanomassiliicoccales	Methanomethylophilaceae	UBA71	UBA71 sp905187815
C124.metabat.bin.38.contigs	Archaea	Thermoplasmatota	Thermoplasmata	Methanomassiliicoccales	Methanomethylophilaceae	UBA71	UBA71 sp006954465
C47.mycc.Cluster.5.contigs	Archaea	Methanobacteriota	Methanobacteria	Methanobacteriales	Methanobacteriaceae	Methanobrevibacter_A	Methanobrevibacter_A sp900766745
C68.mycc.Cluster.39.contigs	Archaea	Thermoplasmatota	Thermoplasmata	Methanomassiliicoccales	Methanomethylophilaceae	UBA71	NaN
C89.metabat.bin.5.contigs	Archaea	Thermoplasmatota	Thermoplasmata	Methanomassiliicoccales	Methanomassiliicoccaceae	Methanomassiliicoccus_A	Methanomassiliicoccus_A sp905202485
C9.metabat.bin.56.contigs	Archaea	Thermoplasmatota	Thermoplasmata	Methanomassiliicoccales	Methanomethylophilaceae	UBA71	UBA71 sp006954425
C95.metabat.bin.128.contigs	Archaea	Methanobacteriota	Methanobacteria	Methanobacteriales	Methanobacteriaceae	Methanobrevibacter_A	Methanobrevibacter_A smithii_A
P60.maxbin.P60.065.fasta.contigs	Archaea	Thermoplasmatota	Thermoplasmata	Methanomassiliicoccales	Methanomethylophilaceae	MX-02	MX-02 sp006954405
P60.metabat.bin.4.contigs	Archaea	Methanobacteriota	Methanobacteria	Methanobacteriales	Methanobacteriaceae	Methanobrevibacter_A	Methanobrevibacter_A smithii

### Sheet: differential_abundance
Supplementary Table S14, Sheet 3. The list of all archeal genomes that we observed statistical significance between groups for abundance. The statistics were calculated using DESeq2 R package.
Differentially abundant archeal genomes from Gut archeal database. Control vs PD.
Gut archeal database is used, total 98 archeal genome, grouped with <99% ANI similarity, >75% genome completeness (ref; https://www.nature.com/articles/s41564-021-01020-9)
ID	baseMean	log2FoldChange	padj	Taxa
GUT_GENOME286999	2.33345	-3.26354	0.00762839	d__Archaea;p__Thermoplasmatota;c__Thermoplasmata;o__Methanomassiliicoccales;f__Methanomassiliicoccaceae;g__Methanomassiliicoccus_A;s__Methanomassiliicoccus_A intestinalis
GUT_GENOME247230	5.15505	-3.09363	5.01663e-06	d__Archaea;p__Thermoplasmatota;c__Thermoplasmata;o__Methanomassiliicoccales;f__Methanomethylophilaceae;g__UBA71;s__
GUT_GENOME287002	2.87078	-1.54557	0.0115455	d__Archaea;p__Thermoplasmatota;c__Thermoplasmata;o__Methanomassiliicoccales;f__Methanomethylophilaceae;g__UBA71;s__
GUT_GENOME112596	19.7902	-0.878879	0.0148931	d__Archaea;p__Thermoplasmatota;c__Thermoplasmata;o__Methanomassiliicoccales;f__Methanomethylophilaceae;g__UBA71;s__
GUT_GENOME109037	483.05	1.07747	0.0112168	d__Archaea;p__Euryarchaeota;c__Methanobacteria;o__Methanobacteriales;f__Methanobacteriaceae;g__Methanobrevibacter_A;s__Methanobrevibacter_A smithii_A
GUT_GENOME107765	24.9894	1.13837	0.00283127	d__Archaea;p__Thermoplasmatota;c__Thermoplasmata;o__Methanomassiliicoccales;f__Methanomethylophilaceae;g__Methanomethylophilus;s__Methanomethylophilus alvus
GUT_GENOME132205	234.508	1.19879	0.0322492	d__Archaea;p__Euryarchaeota;c__Methanobacteria;o__Methanobacteriales;f__Methanobacteriaceae;g__Methanobrevibacter_A;s__Methanobrevibacter_A smithii
GUT_GENOME186606	20.5967	1.23445	0.00762839	d__Archaea;p__Euryarchaeota;c__Methanobacteria;o__Methanobacteriales;f__Methanobacteriaceae;g__Methanobrevibacter_A;s__Methanobrevibacter_A smithii_A
GUT_GENOME137479	75.8499	1.60238	0.00762839	d__Archaea;p__Euryarchaeota;c__Methanobacteria;o__Methanobacteriales;f__Methanobacteriaceae;g__Methanobrevibacter_A;s__Methanobrevibacter_A smithii
GUT_GENOME143185	8.29592	1.65497	0.0046702	d__Archaea;p__Euryarchaeota;c__Methanobacteria;o__Methanobacteriales;f__Methanobacteriaceae;g__Methanobrevibacter_A;s__Methanobrevibacter_A smithii_A
GUT_GENOME091220	206.609	1.70853	0.00720159	d__Archaea;p__Euryarchaeota;c__Methanobacteria;o__Methanobacteriales;f__Methanobacteriaceae;g__Methanobrevibacter_A;s__Methanobrevibacter_A smithii
